# Characterization of the *Cannabis sativa* glandular trichome epigenome

**DOI:** 10.1101/2024.07.04.602151

**Authors:** Lee J. Conneely, Bhavna Hurgobin, Sophia Ng, Muluneh Tamiru-Oli, Mathew G. Lewsey

**Affiliations:** La Trobe Institute for Sustainable Agriculture and Food, La Trobe University, AgriBio Building, Bundoora, VIC 3086, Australia; Australian Research Council Research Hub for Medicinal Agriculture, La Trobe University, AgriBio Building, Bundoora, VIC 3086, Australia; Australian Research Council Centre of Excellence in Plants for Space, La Trobe University, Bundoora, Victoria, Australia

**Keywords:** Cannabis sativa, Glandular trichomes, Specialised metabolism, Multiomics, H3K4me3, H3K27me3, H3K56ac, H2A.Z, Chromatin immunoprecipitation, Gene Regulation, Cis-regulatory element

## Abstract

**Background:** The relationship between epigenomics and plant specialised metabolism remains largely unexplored despite the fundamental importance of epigenomics in gene regulation and, potentially, yield of products of plant specialised metabolic pathways. The glandular trichomes of *Cannabis sativa* are an emerging model system that produce large quantities of cannabinoid and terpenoid specialised metabolites with known medicinal and commercial value. To address the lack of epigenomic data in plant specialised metabolism, glandular trichomes, and *C. sativa*, we mapped H3K4 trimethylation, H3K56 acetylation, H3K27 trimethylation post-translational modifications and the histone variant H2A.Z, using chromatin immunoprecipitation, in glandular trichomes, leaf, and stem tissues. Corresponding transcriptomic (RNA-seq) datasets were integrated, and tissue-specific analyses conducted to relate chromatin states to glandular trichome specific gene expression.

**Results:** Cannabinoid and terpenoid biosynthetic genes, specialised metabolite transporters, and defence related genes, were co-located with distal H3K56ac chromatin, a histone mark that flanks active distal enhancers *in planta*, exclusively in glandular trichomes. Glandular trichome specific H3K4 trimethylated chromatin was associated with genes involved in specialised metabolism and sucrose and starch metabolism. Bi-valent chromatin loci specific to glandular trichomes, marked with H3K4 trimethylation and H3K27 trimethylation, was associated with genes of MAPK signalling pathways and plant specialised metabolism pathways, supporting recent hypotheses that implicate bi-valent chromatin in plant defence. The histone variant H2A.Z was largely found in intergenic regions and enriched in chromatin that contained genes involved in DNA homeostasis.

**Conclusion:** We report the first genome-wide histone post-translational modification maps for *C. sativa* glandular trichomes, and more broadly for glandular trichomes in plants. Our findings have implications in plant adaptation and stress response and provide a basis for enhancer-mediated, targeted, gene transformation studies in plant glandular trichomes.
