## Additional File 6 for "Characterization of the *Cannabis sativa* glandular trichome epigenome"

### Sheet: Read_Me
This document contains the results of KEGG ontology analysis of the genes, in glandular trichomes, that have overlapping H3K4me3 and H3K27me3 bi-valent chromatin peaks.

### Sheet: Chapter_3_Additional_File_6_H3K
	ID	Description	GeneRatio	BgRatio	pvalue	p.adjust	qvalue	geneID	Count
csav00940	csav00940	Phenylpropanoid biosynthesis	42/308	192/4501	3.72357e-12	3.57462e-10	3.05724e-10	115725762/115725721/115725719/115724822/115724759/115724069/115723538/115723455/115723092/115722149/115722136/115721742/115719602/115715638/115715146/115714792/115714377/115713153/115713151/115713149/115712861/115712649/115710187/115709282/115708062/115707961/115707505/115707504/115707503/115706102/115702680/115702218/115698821/115698586/115698260/115698117/115697137/115696851/115696820/115696650…	42
csav00950	csav00950	Isoquinoline alkaloid biosynthesis	16/308	32/4501	3.49112e-11	1.67574e-09	1.43319e-09	115725218/115723206/115721953/115721923/115721908/115721881/115721880/115721792/115715965/115715836/115704969/115704512/115703581/115700874/115697874/115696858	16
csav00965	csav00965	Betalain biosynthesis	10/308	13/4501	4.65562e-10	1.4898e-08	1.27417e-08	115725218/115723206/115721953/115721923/115721908/115721881/115721880/115721792/115700874/115696858	10
csav00380	csav00380	Tryptophan metabolism	22/308	76/4501	2.78166e-09	6.67598e-08	5.70972e-08	115725218/115723206/115722661/115721953/115721923/115721908/115721881/115721880/115721792/115719337/115714732/115713783/115712063/115708181/115704920/115703311/115702302/115701431/115700874/115700239/115698874/115696858	22
csav00040	csav00040	Pentose and glucuronate interconversions	26/308	110/4501	1.13845e-08	2.18583e-07	1.86946e-07	115723392/115723340/115717497/115717363/115714944/115711203/115711091/115710511/115707813/115707185/115706921/115706710/115706484/115706325/115705012/115704950/115704833/115704814/115701405/115700792/115700349/115700129/115700127/115699051/115695476/115694822	26
csav00360	csav00360	Phenylalanine metabolism	16/308	47/4501	3.38446e-08	5.41513e-07	4.63136e-07	115725218/115723206/115721953/115721923/115721908/115721881/115721880/115721792/115715965/115715836/115710187/115709282/115704512/115700874/115697874/115696858	16
csav04016	csav04016	MAPK signaling pathway - plant	26/308	123/4501	1.31904e-07	1.80897e-06	1.54714e-06	115722711/115722710/115722701/115721200/115720858/115719438/115718716/115716306/115715630/115714867/115714708/115713783/115713497/115712382/115711958/115705823/115705814/115704849/115704466/115702520/115702492/115702425/115702390/115701023/115698161/115696777	26
csav00350	csav00350	Tyrosine metabolism	16/308	52/4501	1.70162e-07	2.04194e-06	1.7464e-06	115725218/115723206/115721953/115721923/115721908/115721881/115721880/115721792/115715965/115715836/115704969/115704512/115703581/115700874/115697874/115696858	16
csav00945	csav00945	Stilbenoid, diarylheptanoid and gingerol biosynthesis	13/308	49/4501	1.55487e-05	0.000165853	0.000141848	115725719/115715146/115714792/115713153/115713151/115713149/115712649/115707961/115702680/115698786/115696820/115695726/115695248	13
csav00941	csav00941	Flavonoid biosynthesis	15/308	66/4501	2.63346e-05	0.000252812	0.000216221	115725719/115715146/115714792/115713254/115713153/115713151/115713149/115712649/115707961/115702709/115702680/115699292/115696820/115695726/115695248	15
csav00960	csav00960	Tropane, piperidine and pyridine alkaloid biosynthesis	8/308	31/4501	0.000861392	0.0075176	0.00642953	115720607/115715965/115715836/115713254/115704512/115699292/115697874/115697189	8
csav04626	csav04626	Plant-pathogen interaction	23/308	177/4501	0.00191868	0.0153494	0.0131278	115725554/115725403/115725402/115725391/115724802/115722818/115721780/115721200/115720858/115719438/115718398/115716306/115705814/115705088/115704466/115702492/115702390/115698938/115696777/115695928/115695340/115695338/115695048	23
csav00902	csav00902	Monoterpenoid biosynthesis	6/308	21/4501	0.00220267	0.0162658	0.0139116	115723096/115723095/115716605/115716064/115706549/115704490	6
csav00909	csav00909	Sesquiterpenoid and triterpenoid biosynthesis	7/308	32/4501	0.00498265	0.0341667	0.0292216	115724563/115714620/115714530/115707431/115695866/115695865/115695864	7
