## Additional File 9 for "Characterization of the *Cannabis sativa* glandular trichome epigenome"

### Sheet: Read_Me
This document contains the results of KEGG ontology enrichment analysis of genes exhibiting, glandualr trichome specific H3K4me3, H3K56ac, H2A.Z, and H3K27me3 chromatin respectviely. Additionally we included glandualrt trichome specific H3K4me3.H3K27me3 bi-valent chromatin, associated with genes in this analysis.

### Sheet: KEGG_Trichome_Histone_genes
Histone Mark	ID	Description	GeneRatio	BgRatio	p.adjust	qvalue	geneID	Count
H3K56ac	csav03440	Homologous recombination	12/437	48/4501	0.00162748	0.111683	115722352/115714342/115713985/115713887/115709665/115707892/115705602/115705141/115703137/115698878/115698577/115694816	12
H3K56ac	csav00561	Glycerolipid metabolism	13/437	58/4501	0.00304244	0.111683	115719315/115715183/115712977/115712756/115709998/115709474/115707000/115706200/115705212/115705080/115700391/115697313/115695775	13
H3K56ac	csav04626	Plant-pathogen interaction	29/437	177/4501	0.00304922	0.111683	115725391/115725134/115724802/115723366/115723183/115722175/115719682/115717865/115717301/115714455/115712453/115710572/115710316/115709512/115709487/115709004/115707762/115706192/115706065/115705717/115704881/115703190/115699420/115698742/115698259/115697100/115695842/115695048/115694800	29
H3K56ac	csav00062	Fatty acid elongation	8/437	28/4501	0.00400373	0.111683	115723366/115715325/115714165/115712453/115709512/115706192/115706065/115705717	8
H3K56ac	csav00430	Taurine and hypotaurine metabolism	5/437	15/4501	0.0111191	0.230249	115722247/115712924/115705000/115704835/115704111	5
H3K56ac	csav00902	Monoterpenoid biosynthesis	6/437	21/4501	0.0123813	0.230249	115716405/115716064/115716063/115715811/115702029/115701179	6
H3K56ac	csav00592	alpha-Linolenic acid metabolism	10/437	48/4501	0.0149999	0.239097	115722904/115722169/115719612/115710644/115709474/115708244/115706394/115706393/115702480/115702146	10
H3K4me3	csav00999	Biosynthesis of various plant secondary metabolites	16/233	87/4501	6.96448e-06	0.000681786	115696884/115697880/115698602/115710382/115710385/115712023/115714155/115714530/115715130/115716735/115719386/115719619/115719620/115723332/115723437/115723438	16
H3K4me3	csav00909	Sesquiterpenoid and triterpenoid biosynthesis	9/233	32/4501	2.25303e-05	0.0011028	115695864/115695865/115695866/115699052/115714155/115714530/115715130/115724563/115725506	9
H3K4me3	csav00944	Flavone and flavonol biosynthesis	5/233	2001-10-01	7.24914e-05	0.00236551	115709845/115709933/115712603/115712971/115716326	5
H3K4me3	csav00500	Starch and sucrose metabolism	16/233	135/4501	0.00145153	0.0355243	115697501/115698132/115698602/115699684/115700460/115705910/115710382/115710385/115712023/115712065/115712769/115719619/115719620/115721870/115723211/115723273	16
H3K4me3	csav00460	Cyanoamino acid metabolism	9/233	59/4501	0.00296859	0.0581219	115695941/115698602/115699263/115710382/115710385/115712023/115715867/115719619/115719620	9
H3K4me3	csav00902	Monoterpenoid biosynthesis	5/233	21/4501	0.00366053	0.0597245	115702029/115716063/115716064/115716405/115722765	5
H3K4me3	csav00966	Glucosinolate biosynthesis	4/233	17/4501	0.00976475	0.133206	115699263/115712735/115715867/115716705	4
H3K4me3	csav00130	Ubiquinone and other terpenoid-quinone biosynthesis	7/233	48/4501	0.0108857	0.133206	115699355/115713148/115713171/115713185/115713205/115713215/115723432	7
H2A.Z	csav00591	Linoleic acid metabolism	1993-03-01	23/4501	0.011211	0.71207	115718693/115722276/115723988	3
H2A.Z	csav00999	Biosynthesis of various plant secondary metabolites	1993-05-01	87/4501	0.0330719	0.71207	115697762/115700010/115712023/115715996/115719020	5
H2A.Z	csav03015	mRNA surveillance pathway	1993-05-01	97/4501	0.0492005	0.71207	115696766/115714049/115716080/115716375/115720866	5
H3K27me3	csav00940	Phenylpropanoid biosynthesis	21/195	192/4501	0.00636065	0.00627695	115725319/115724763/115724059/115723402/115721930/115719602/115718854/115715146/115714377/115712861/115712733/115711262/115710272/115709282/115707920/115707710/115707504/115702218/115698260/115697137/115695756	21
H3K27me3	csav00960	Tropane, piperidine and pyridine alkaloid biosynthesis	7/195	31/4501	0.0133737	0.0131978	115720607/115715836/115712504/115697874/115697798/115697189/115696440	7
H3K27me3	csav00999	Biosynthesis of various plant secondary metabolites	11/195	87/4501	0.0379013	0.0374026	115724520/115722020/115720829/115719619/115716578/115715193/115714620/115714530/115709902/115700520/115700010	11
H3K4me3.H3K27me3	csav04016	MAPK signaling pathway - plant	12/144	123/4501	0.000493037	0.0347721	115722711/115719438/115718716/115716306/115714708/115713783/115713497/115711958/115702425/115701023/115698161/115696777	12
H3K4me3.H3K27me3	csav00940	Phenylpropanoid biosynthesis	15/144	192/4501	0.00107826	0.0380229	115721742/115719602/115715638/115715146/115714792/115714377/115712861/115709282/115707961/115707504/115702218/115698260/115698117/115697137/115695726	15
H3K4me3.H3K27me3	csav00040	Pentose and glucuronate interconversions	10/144	110/4501	0.00249516	0.0552628	115711203/115711091/115710511/115707813/115707185/115706484/115704950/115704833/115704814/115699051	10
H3K4me3.H3K27me3	csav00909	Sesquiterpenoid and triterpenoid biosynthesis	5/144	32/4501	0.00313431	0.0552628	115724563/115714530/115695866/115695865/115695864	5
H3K4me3.H3K27me3	csav00960	Tropane, piperidine and pyridine alkaloid biosynthesis	4/144	31/4501	0.0161543	0.181497	115720607/115715836/115697874/115697189	4
H3K4me3.H3K27me3	csav00360	Phenylalanine metabolism	5/144	47/4501	0.0162819	0.181497	115725218/115721908/115715836/115709282/115697874	5
H3K4me3.H3K27me3	csav00950	Isoquinoline alkaloid biosynthesis	4/144	32/4501	0.0180143	0.181497	115725218/115721908/115715836/115697874	4
