## Additional File 10 for "Characterization of the *Cannabis sativa* glandular trichome epigenome"

### Sheet: Read_Me
This document contains the results of MEME-suite tools, simple enrichment analysis (SEA) of Motifs from the JASPAR Planta motif database (2020). SEA was performed using glandular trichome specific H3K56ac chromatin regions. H3K56ac flanks cis-regulatory elements in plants, such that the regulatory motif coordinates are contained within the H3K56ac peak coordinates. In this way we leverage our thr…

### Sheet: SEA_Motifs
RANK	DB	ID	ALT_ID	Family	CONSENSUS	TP	TP%	FP	FP%	ENR_RATIO	SCORE_THR	PVALUE	LOG_PVALUE	EVALUE	LOG_EVALUE	QVALUE	LOG_QVALUE
1	motif_db/JASPAR/JASPAR2022_CORE_plants_non-redundant_v2.meme	MA1327.2	ATHB-23	HD-ZIP	WTAATTAAWW	856	29.63	2655	21.71	1.37	12	4.1e-19	-42.34	2.69e-16	-35.85	2.42e-16	-35.96
2	motif_db/JASPAR/JASPAR2022_CORE_plants_non-redundant_v2.meme	MA1375.1	ANL2	HD-ZIP	GCATTAATTRY	767	26.55	2408	19.69	1.35	9.9	9.61e-16	-34.58	6.31e-13	-28.09	2.84e-13	-28.89
3	motif_db/JASPAR/JASPAR2022_CORE_plants_non-redundant_v2.meme	MA1369.1	HDG1	HD-ZIP	RYAATTAATGM	854	29.56	2808	22.96	1.29	10	1.41e-13	-29.59	9.23e-11	-23.11	2.77e-11	-24.31
4	motif_db/JASPAR/JASPAR2022_CORE_plants_non-redundant_v2.meme	MA0932.1	AHL12	AHL	AAWWWWTT	1414	48.94	5133	41.97	1.17	8.1	6.6e-12	-25.74	4.33e-09	-19.26	8.82e-10	-20.85
5	motif_db/JASPAR/JASPAR2022_CORE_plants_non-redundant_v2.meme	MA1209.1	ATHB-20	HD-ZIP	HYAATAATTRA	1441	49.88	5248	42.91	1.16	7.6	7.47e-12	-25.62	4.9e-09	-19.13	8.82e-10	-20.85
6	motif_db/JASPAR/JASPAR2022_CORE_plants_non-redundant_v2.meme	MA1330.1	ZHD6	PLINC	AAWHRTAATTAAKDW	1328	45.97	4800	39.24	1.17	10	2.52e-11	-24.4	1.65e-08	-17.92	2.48e-09	-19.81
7	motif_db/JASPAR/JASPAR2022_CORE_plants_non-redundant_v2.meme	MA1757.1	HDG7	HD-ZIP	DCATTAAWTRY	530	18.35	1651	13.5	1.36	11	4.71e-11	-23.78	3.09e-08	-17.29	3.97e-09	-19.34
8	motif_db/JASPAR/JASPAR2022_CORE_plants_non-redundant_v2.meme	MA1329.2	ZHD1	PLINC	WWAYTAATTAAWW	1522	52.68	5641	46.12	1.14	8.3	1.24e-10	-22.81	8.12e-08	-16.33	9.13e-09	-18.51
9	motif_db/JASPAR/JASPAR2022_CORE_plants_non-redundant_v2.meme	MA1401.1	RVE7	Myb-related	RAAAATATCTWA	1605	55.56	6040	49.38	1.13	0.039	1.31e-09	-20.45	8.61e-07	-13.97	8.61e-08	-16.27
10	motif_db/JASPAR/JASPAR2022_CORE_plants_non-redundant_v2.meme	MA1213.2	ZHD3	PLINC	WHCAATTATTGDW	1311	45.38	4846	39.62	1.15	8.1	9.35e-09	-18.49	6.13e-06	-12	5.52e-07	-14.41
11	motif_db/JASPAR/JASPAR2022_CORE_plants_non-redundant_v2.meme	MA1807.1	ZHD10	PLINC	NWTAATTARTD	1281	44.34	4728	38.66	1.15	10	1.27e-08	-18.19	8.3e-06	-11.7	6.79e-07	-14.2
12	motif_db/JASPAR/JASPAR2022_CORE_plants_non-redundant_v2.meme	MA0951.1	ATHB-16	HD-ZIP	TAATMATT	1021	35.34	3674	30.04	1.18	11	2.24e-08	-17.61	1.47e-05	-11.13	1.1e-06	-13.72
13	motif_db/JASPAR/JASPAR2022_CORE_plants_non-redundant_v2.meme	MA0934.1	AHL25	AHL	AWTTAAWT	1848	63.97	7174	58.65	1.09	7.8	8.06e-08	-16.33	5.29e-05	-9.85	3.66e-06	-12.52
14	motif_db/JASPAR/JASPAR2022_CORE_plants_non-redundant_v2.meme	MA1215.1	ATHB-53	HD-ZIP	HCAATAATTGD	1172	40.57	4330	35.4	1.15	9.3	1.36e-07	-15.81	8.95e-05	-9.32	5.76e-06	-12.06
15	motif_db/JASPAR/JASPAR2022_CORE_plants_non-redundant_v2.meme	MA1211.1	ATHB-X	HD-ZIP	NYAATYATTDD	1172	40.57	4335	35.44	1.15	9.2	1.7e-07	-15.59	0.000112	-9.1	6.7e-06	-11.91
16	motif_db/JASPAR/JASPAR2022_CORE_plants_non-redundant_v2.meme	MA1182.1	RVE8	Myb-related	AGATATTTTWDD	974	33.71	3531	28.87	1.17	8	2.15e-07	-15.35	0.000141	-8.87	7.94e-06	-11.74
17	motif_db/JASPAR/JASPAR2022_CORE_plants_non-redundant_v2.meme	MA1212.1	ATHB-13	HD-ZIP	HYAATAATTDW	1620	56.07	6234	50.97	1.1	9.4	4.2e-07	-14.68	0.000276	-8.2	1.46e-05	-11.13
18	motif_db/JASPAR/JASPAR2022_CORE_plants_non-redundant_v2.meme	MA1046.1	NTL9	NAC	TTAAGTAAT	1325	45.86	4995	40.84	1.12	5.1	5.04e-07	-14.5	0.000331	-8.01	1.66e-05	-11.01
19	motif_db/JASPAR/JASPAR2022_CORE_plants_non-redundant_v2.meme	MA1328.1	ZHD9	PLINC	WTWAWHNVYTAATYA	1513	52.37	5788	47.32	1.11	8.9	5.8e-07	-14.36	0.000381	-7.87	1.8e-05	-10.92
20	motif_db/JASPAR/JASPAR2022_CORE_plants_non-redundant_v2.meme	MA0952.1	ATHB-51	HD-ZIP	AATWATTG	1544	53.44	5932	48.5	1.1	8.8	9.63e-07	-13.85	0.000632	-7.37	2.84e-05	-10.47
21	motif_db/JASPAR/JASPAR2022_CORE_plants_non-redundant_v2.meme	MA0972.1	CCA1	Myb-related	AAATATCT	898	31.08	3263	26.68	1.17	8.1	1.28e-06	-13.57	0.000843	-7.08	3.61e-05	-10.23
22	motif_db/JASPAR/JASPAR2022_CORE_plants_non-redundant_v2.meme	MA0933.1	AHL20	AHL	AATTAAWT	185	6.4	521	4.26	1.51	11	1.39e-06	-13.49	0.000909	-7	3.72e-05	-10.2
23	motif_db/JASPAR/JASPAR2022_CORE_plants_non-redundant_v2.meme	MA1824.1	Zm00001d005692	HD-ZIP	NNCAATAATTNN	1191	41.23	4477	36.6	1.13	10	2.39e-06	-12.94	0.00157	-6.46	6.15e-05	-9.7
24	motif_db/JASPAR/JASPAR2022_CORE_plants_non-redundant_v2.meme	MA0581.1	LEC2	ABI3	DVCATGCRMWT	871	30.15	3180	26	1.16	9.7	3.99e-06	-12.43	0.00262	-5.95	9.81e-05	-9.23
25	motif_db/JASPAR/JASPAR2022_CORE_plants_non-redundant_v2.meme	MA0990.1	HDG11	HD-ZIP	HAWTWAATGC	1167	40.39	4410	36.06	1.12	8.9	8.28e-06	-11.7	0.00543	-5.22	0.000196	-8.54
26	motif_db/JASPAR/JASPAR2022_CORE_plants_non-redundant_v2.meme	MA1187.1	RVE4	Myb-related	AGATATTTTT	1079	37.35	4056	33.16	1.13	6.7	1.17e-05	-11.35	0.00769	-4.87	0.000266	-8.23
27	motif_db/JASPAR/JASPAR2022_CORE_plants_non-redundant_v2.meme	MA1190.1	RVE5	Myb-related	AGATATTTTTD	1066	36.9	4013	32.81	1.13	7.5	1.73e-05	-10.96	0.0114	-4.48	0.000379	-7.88
28	motif_db/JASPAR/JASPAR2022_CORE_plants_non-redundant_v2.meme	MA1185.1	LHY	Myb-related	AGATATTTTN	771	26.69	2836	23.19	1.15	9.1	4.6e-05	-9.99	0.0302	-3.5	0.000971	-6.94
29	motif_db/JASPAR/JASPAR2022_CORE_plants_non-redundant_v2.meme	MA1184.1	RVE1	Myb-related	HHVWAAATATCTWH	659	22.81	2390	19.54	1.17	10	5.4e-05	-9.83	0.0354	-3.34	0.0011	-6.81
30	motif_db/JASPAR/JASPAR2022_CORE_plants_non-redundant_v2.meme	MA1326.1	ZHD5	PLINC	NHGTRATTARB	1677	58.05	6629	54.2	1.07	8.6	9.74e-05	-9.24	0.0639	-2.75	0.00183	-6.3
31	motif_db/JASPAR/JASPAR2022_CORE_plants_non-redundant_v2.meme	MA1380.1	TCX6	CXC-domain	WTTTAAATTTTTWAA	322	11.15	1082	8.85	1.26	12	9.91e-05	-9.22	0.065	-2.73	0.00183	-6.3
32	motif_db/JASPAR/JASPAR2022_CORE_plants_non-redundant_v2.meme	MA0008.3	HAT5	HD-ZIP	WWWCAATAATTGAWW	1743	60.33	6912	56.51	1.07	5.4	9.92e-05	-9.22	0.0651	-2.73	0.00183	-6.3
33	motif_db/JASPAR/JASPAR2022_CORE_plants_non-redundant_v2.meme	MA1183.1	RVE6	Myb-related	AGATATTTTTD	746	25.82	2759	22.56	1.15	8.7	0.000115	-9.07	0.0756	-2.58	0.00206	-6.18
34	motif_db/JASPAR/JASPAR2022_CORE_plants_non-redundant_v2.meme	MA1360.2	BHLH74	bHLH	NNNBCACGTGVNNN	1104	38.21	4230	34.58	1.11	3.7	0.000139	-8.88	0.091	-2.4	0.00241	-6.03
35	motif_db/JASPAR/JASPAR2022_CORE_plants_non-redundant_v2.meme	MA1191.1	RVE7L	Myb-related	HHHVAAAATATCTWA	516	17.86	1847	15.1	1.18	11	0.000159	-8.74	0.105	-2.26	0.00269	-5.92
36	motif_db/JASPAR/JASPAR2022_CORE_plants_non-redundant_v2.meme	MA1210.2	HAT22	HD-ZIP	WHCAATAATTGDD	1660	57.46	6580	53.8	1.07	7.1	0.000201	-8.51	0.132	-2.03	0.00329	-5.72
37	motif_db/JASPAR/JASPAR2022_CORE_plants_non-redundant_v2.meme	MA1272.2	DOF2.2	DOF	WNAAAAAGWW	589	20.39	2153	17.6	1.16	11	0.000301	-8.11	0.197	-1.62	0.0048	-5.34
38	motif_db/JASPAR/JASPAR2022_CORE_plants_non-redundant_v2.meme	MA1214.1	ATHB-40	HD-ZIP	DHACCAATAATTGDDNHHWWW	1812	62.72	7250	59.28	1.06	5.8	0.000353	-7.95	0.232	-1.46	0.00549	-5.21
39	motif_db/JASPAR/JASPAR2022_CORE_plants_non-redundant_v2.meme	MA1778.1	MYB80	Myb	KTYYACCTAMYTWWW	163	5.64	507	4.15	1.37	13	0.00037	-7.9	0.243	-1.42	0.0056	-5.18
40	motif_db/JASPAR/JASPAR2022_CORE_plants_non-redundant_v2.meme	MA1408.1	FaEOBII	Myb-related	RGTTAGGTAN	426	14.75	1520	12.43	1.19	11	0.000535	-7.53	0.351	-1.05	0.00789	-4.84
41	motif_db/JASPAR/JASPAR2022_CORE_plants_non-redundant_v2.meme	MA1733.1	ASR3	Trihelix	RAAWDTRCCCTWAA	88	3.05	251	2.05	1.49	13	0.00107	-6.84	0.705	-0.35	0.0155	-4.17
42	motif_db/JASPAR/JASPAR2022_CORE_plants_non-redundant_v2.meme	MA1294.1	MYB62	Myb	AHWAWAGTTAGGYAD	356	12.32	1264	10.33	1.19	12	0.00122	-6.71	0.798	-0.23	0.017	-4.07
43	motif_db/JASPAR/JASPAR2022_CORE_plants_non-redundant_v2.meme	MA1810.1	GLYMA-08G357600	ABI3	NNATGCATGCADNN	1447	50.09	5741	46.94	1.07	6.7	0.00124	-6.69	0.813	-0.21	0.017	-4.07
44	motif_db/JASPAR/JASPAR2022_CORE_plants_non-redundant_v2.meme	MA1379.1	SOL1	CXC-domain	WTTWAAAATTTAAAW	211	7.3	715	5.85	1.25	13	0.00223	-6.1	1.46	0.38	0.0295	-3.52
45	motif_db/JASPAR/JASPAR2022_CORE_plants_non-redundant_v2.meme	MA1385.1	AT2G40260	GARP_G2-like	TWWWAAHATTCTYTT	334	11.56	1192	9.75	1.19	12	0.00225	-6.1	1.48	0.39	0.0295	-3.52
46	motif_db/JASPAR/JASPAR2022_CORE_plants_non-redundant_v2.meme	MA0564.1	ABI3	ABI3	CTGCATGCA	255	8.83	886	7.24	1.22	11	0.00246	-6.01	1.61	0.48	0.0311	-3.47
47	motif_db/JASPAR/JASPAR2022_CORE_plants_non-redundant_v2.meme	MA0560.1	PIF3	bHLH	DBCCACGTGR	927	32.09	3595	29.39	1.09	5	0.00248	-6	1.62	0.48	0.0311	-3.47
48	motif_db/JASPAR/JASPAR2022_CORE_plants_non-redundant_v2.meme	MA1067.1	TCP5	TCP-domain	GGGACCAC	107	3.7	329	2.69	1.39	9.8	0.00263	-5.94	1.72	0.54	0.0324	-3.43
49	motif_db/JASPAR/JASPAR2022_CORE_plants_non-redundant_v2.meme	MA0578.1	SPL8	SBP	WWDWHYGTACHHYWWW	917	31.74	3558	29.09	1.09	10	0.00278	-5.89	1.82	0.6	0.0335	-3.4
50	motif_db/JASPAR/JASPAR2022_CORE_plants_non-redundant_v2.meme	MA0977.1	DOF2.5	DOF	AWAAAGTG	511	17.69	1905	15.58	1.14	11	0.00313	-5.77	2.05	0.72	0.0369	-3.3
51	motif_db/JASPAR/JASPAR2022_CORE_plants_non-redundant_v2.meme	MA1814.1	RIN	MIKC	WWCTATTTTTGGDWW	684	23.68	2617	21.4	1.11	10	0.00432	-5.44	2.83	1.04	0.05	-3
52	motif_db/JASPAR/JASPAR2022_CORE_plants_non-redundant_v2.meme	MA1161.1	TSO1	CXC-domain	WWTTWAAAATTTAAA	466	16.13	1735	14.19	1.14	11	0.00449	-5.4	2.95	1.08	0.0511	-2.97
53	motif_db/JASPAR/JASPAR2022_CORE_plants_non-redundant_v2.meme	MA1791.1	NAC087	NAC	TTDCTTGTNNNACACGYWA	793	27.45	3068	25.08	1.1	3.5	0.00487	-5.33	3.19	1.16	0.0542	-2.91
54	motif_db/JASPAR/JASPAR2022_CORE_plants_non-redundant_v2.meme	MA0973.1	CDF2	DOF	VAAAAAGYDN	1523	52.72	6125	50.08	1.05	8.6	0.00567	-5.17	3.72	1.31	0.062	-2.78
55	motif_db/JASPAR/JASPAR2022_CORE_plants_non-redundant_v2.meme	MA0561.1	PIF4	bHLH	CACGTGSC	609	21.08	2322	18.98	1.11	8.3	0.00588	-5.14	3.86	1.35	0.0632	-2.76
56	motif_db/JASPAR/JASPAR2022_CORE_plants_non-redundant_v2.meme	MA1269.1	DOF4.5	DOF	NAWAAAGTWRCTTT	1175	40.67	4667	38.16	1.07	8.8	0.00675	-5	4.43	1.49	0.0712	-2.64
57	motif_db/JASPAR/JASPAR2022_CORE_plants_non-redundant_v2.meme	MA1207.1	GT-3a	Trihelix	RRCACGTGTHWAAWDTD	789	27.31	3067	25.08	1.09	6.9	0.00727	-4.92	4.77	1.56	0.0754	-2.59
58	motif_db/JASPAR/JASPAR2022_CORE_plants_non-redundant_v2.meme	MA0580.1	DYT1	bHLH	MGTGAGWCACGTGA	1474	51.02	5932	48.5	1.05	0.029	0.00782	-4.85	5.13	1.63	0.0796	-2.53
59	motif_db/JASPAR/JASPAR2022_CORE_plants_non-redundant_v2.meme	MA0964.2	BIM1	bHLH	NVTCACGTGABN	831	28.76	3251	26.58	1.08	5	0.0095	-4.66	6.23	1.83	0.0951	-2.35
60	motif_db/JASPAR/JASPAR2022_CORE_plants_non-redundant_v2.meme	MA1765.1	MYB121	Myb	HYNTACCTAACWWW	253	8.76	909	7.43	1.18	12	0.0097	-4.64	6.36	1.85	0.0955	-2.35
61	motif_db/JASPAR/JASPAR2022_CORE_plants_non-redundant_v2.meme	MA1829.1	Zm00001d035604	Myb	NNTACCTAACHNN	454	15.71	1713	14.01	1.12	11	0.0104	-4.56	6.84	1.92	0.101	-2.29
62	motif_db/JASPAR/JASPAR2022_CORE_plants_non-redundant_v2.meme	MA1292.1	MYB27	Myb	AAAAAATTAGGTAWA	1421	49.19	5728	46.83	1.05	0.14	0.012	-4.43	7.84	2.06	0.114	-2.17
63	motif_db/JASPAR/JASPAR2022_CORE_plants_non-redundant_v2.meme	MA2025.1	MYB93	Myb	HHTACCAAACHHHH	28	0.97	69	0.56	1.75	15	0.0129	-4.35	8.44	2.13	0.121	-2.12
64	motif_db/JASPAR/JASPAR2022_CORE_plants_non-redundant_v2.meme	MA1769.1	MYB39	Myb	TYYCACCTAMYTTH	126	4.36	424	3.47	1.26	13	0.0133	-4.32	8.76	2.17	0.123	-2.09
65	motif_db/JASPAR/JASPAR2022_CORE_plants_non-redundant_v2.meme	MA1035.1	TCP4	TCP-domain	GGGACCAC	221	7.65	794	6.49	1.18	8.6	0.015	-4.2	9.86	2.29	0.137	-1.99
# SEA (Simple Enrichment Analysis): Version 5.5.5 compiled on Dec 6 2023 at 19:32:44
# The format of this file is described at https://meme-suite.org/meme/doc/sea-output-format.html.
# sea --verbosity 1 --oc . --thresh 10.0 --align center --p H3K56ac_trichome_specific_peaks_IDR.fasta --n H3K56ac_trichome_peaks_IDR.fasta --m motif_db/JASPAR/JASPAR2022_CORE_plants_non-redundant_v2.meme
