## Additional File 11 for "Characterization of the *Cannabis sativa* glandular trichome epigenome"

### Sheet: Read_Me
This document contains the results of our glandualr trichome tissue specific enhancer mining strategy. Using our list of glandular trichome specifc H3K56ac chromatin regions, we further filtered this list to include only those regions that occur >1.5 Kbp from a genes transcription start site. We did this remove promoter elements from our search, considering that promoter regions are intrinsically…

### Sheet: Putative_Enhancers
								H3K56ac_putative_enhancer_coord
Gene_ID	Description	Aliases	log2Fold_Leaf	padj_Leaf	log2Fold_Stem	padj_Stem	seqnames	start	end
LOC115713865	butanoate--CoA ligase AAE1		2.95526	4.30E-09	2.19109	0.000929289	NC_044370.1	70648254	70650993
LOC115707277	uncharacterized LOC115707277		3.62349	1.96E-09	2.30278	0.00933096	NC_044371.1	89405023	89405765
LOC115717433	AAA-ATPase At2g46620		2.30066	0.00178575	2.32368	0.000832101	NC_044374.1	209704	211894
LOC115723345	protein SIEVE ELEMENT OCCLUSION B		3.78526	3.9e-08	2.39517	0.0217215	NC_044376.1	32059711	32062726
LOC115708751	cycloartenol synthase 2		2.60475	1.27E-13	2.62676	2.79E-14	NC_044372.1	2064743	2071575
LOC115705642	pectinesterase/pectinesterase inhibitor PPE8B-like		2.44831	0.0208046	2.6951	0.00328089	NC_044371.1	68516444	68519536
LOC115724608	WAT1-related protein At4g08300		4.92846	0.00123219	2.7583	0.0487043	NC_044377.1	36603430	36606946
LOC115716527	probable aquaporin NIP5-1		6.35882	1.46E-13	2.79359	0.0148607	NC_044374.1	87129667	87133323
LOC115720710	acyl-lipid omega-3 desaturase (cytochrome b5), endoplasmic reticulum	FAD3A	3.73535	8.93e-07	3.03456	0.000424605	NC_044375.1	85847797	85850422
LOC115697720	protein INCREASED PETAL GROWTH ANISOTROPY 1		2.75193	0.00549556	3.06991	0.000346801	NC_044378.1	42315666	42321533
LOC115706266	NAC domain-containing protein 72		2.10558	0.0274473	3.20687	6.12E-08	NC_044371.1	84851868	84853669
LOC115698919	extracellular ribonuclease LE		6.15163	1.49E-15	3.48383	9.58E-14	NC_044379.1	2789789	2791566
LOC115715720	G-type lectin S-receptor-like serine/threonine-protein kinase At5g24080		4.01943	0.000312519	3.56342	0.00134176	NC_044374.1	6827755	6831053
LOC115715811	terpene synthase 10		6.56742	1.02e-06	3.85253	9.46e-05	NC_044374.1	1309179	1318825
LOC115723157	protein unc-13 homolog		3.97958	0.0321882	3.8828	0.0401287	NC_044376.1	3715811	3721169
LOC115705717	3-ketoacyl-CoA synthase 19		8.83393	1.87E-10	3.94621	6.33E-08	NC_044371.1	22743955	22750802
LOC115716265	ABC transporter B family member 2		3.25895	9.61E-11	4.1339	1.13E-20	NC_044374.1	83481196	83491481
LOC115715275	xyloglucan endotransglucosylase/hydrolase protein 31		3.66036	3.01e-07	4.22223	1.05E-10	NC_044373.1	42582243	42589231
LOC115725477	cytochrome P450 71D11		5.13187	5.10E-27	4.22522	2.10E-21	NC_044377.1	2225426	2229640
LOC115716732	probable xyloglucan endotransglucosylase/hydrolase protein 30		3.25264	5.4e-08	4.3133	5.86E-17	NC_044374.1	34081085	34084348
LOC115696958	protein RGF1 INDUCIBLE TRANSCRIPTION FACTOR 1		7.16496	8.99e-05	4.3628	0.00160116	NC_044378.1	16685467	16689570
LOC115709520	uncharacterized LOC115709520		3.01837	9.11e-06	4.42084	8.01E-15	NC_044370.1	29996528	29999947
LOC115720846	protein neprosin		4.52736	1.75E-17	4.43218	1.26E-18	NC_044375.1	12630404	12635051
LOC115722088	epsin-3		8.15773	2.4e-06	4.48015	9.65e-05	NC_044376.1	144168	146064
LOC115717307	methionine gamma-lyase		5.46473	1.70E-56	4.84062	9.23E-43	NC_044374.1	86426403	86431036
LOC115724563	alpha-humulene synthase		7.14506	3.90E-31	4.84114	1.63E-19	NC_044377.1	78966179	78977115
LOC115701410	transcription factor MYB106		3.64193	6.62E-34	4.93891	2.97E-59	NC_044379.1	62593927	62596285
LOC115695751	7-methylxanthosine synthase 1-like		8.5189	8.56E-17	4.93957	6.15E-09	NC_044377.1	75482934	75486178
LOC115700796	UDP-glycosyltransferase 82A1		4.84913	3.95E-24	4.9569	7.12E-28	NC_044379.1	46778408	46784652
LOC115703180	uncharacterized LOC115703180		4.76451	0.00169101	4.97121	0.000193283	NC_044370.1	6579375	6583963
LOC115715790	branched-chain amino acid aminotransferase 1, mitochondrial		8.75256	4.22E-08	5.02483	1.34E-08	NC_044374.1	6195987	6208312
LOC115719612	linoleate 13S-lipoxygenase 2-1, chloroplastic	LOX1	2.14847	0.00485728	5.03853	1.45E-33	NC_044375.1	93914675	93922215
LOC115717709	probable xyloglucan endotransglucosylase/hydrolase protein 30		2.90118	0.00416749	5.09636	4.22E-11	NC_044374.1	34266695	34269665
LOC115710699	E3 ubiquitin-protein ligase ATL4		6.31658	1.15E-08	5.1054	5.55E-11	NC_044370.1	39974005	39975773
LOC115716705	branched-chain amino acid aminotransferase 1, mitochondrial		7.38465	1.62e-07	5.10706	7.07E-13	NC_044374.1	7459219	7471015
LOC115703624	cytochrome P450 87A3		5.41706	0.0277729	5.14014	0.0234391	NC_044371.1	87216679	87236968
LOC115703170	11-beta-hydroxysteroid dehydrogenase-like 3		7.06304	4.66E-19	5.16341	1.38E-22	NC_044370.1	6343191	6346460
LOC115711415	ABC transporter G family member 20		4.39085	1.92E-11	5.18381	8.92E-17	NC_044372.1	66576158	66578720
LOC115699263	tryptophan N-monooxygenase CYP79A68		8.90924	4.90E-17	5.19516	4.70E-10	NC_044379.1	61362389	61365198
LOC115709624	probable inactive purple acid phosphatase 27		4.58357	3.30E-11	5.19709	1.77E-15	NC_044372.1	7070780	7077677
LOC115718669	methylesterase 17-like		5.54007	0.012422	5.27241	0.00827605	NC_044375.1	86994832	87008323
LOC115707454	cysteine-rich receptor-like protein kinase 10		4.74691	6.19e-05	5.32227	1.21e-06	NC_044371.1	93488908	93492448
LOC115709616	probable inactive purple acid phosphatase 27		4.50006	1.68E-10	5.32377	9.03E-16	NC_044372.1	7141359	7148346
LOC115724673	probable caffeine synthase MTL2		6.71546	7.86E-24	5.33071	4.97E-18	NC_044377.1	75105266	75138300
LOC115695989	protein PELPK1-like		3.68503	0.000227722	5.41526	5.41E-10	NC_044377.1	71130670	71131975
LOC115724675	S-adenosyl-L-methionine:benzoic acid/salicylic acid carboxyl methyltransferase 1-like		7.29266	4.76E-18	5.4321	1.32E-16	NC_044377.1	75059036	75073167
LOC115721021	coniferyl alcohol acyltransferase		7.88676	2.09E-23	5.45009	3.26E-14	NC_044375.1	5467272	5470438
LOC115697592	protein S40-1		2.72385	0.0319994	5.56861	3.46E-10	NC_044378.1	68813200	68813948
LOC115724674	probable caffeine synthase MTL2		9.79395	9.49E-11	5.582	1.98E-19	NC_044377.1	74942897	74964633
LOC115724529	protein PELPK1-like		3.33514	0.0142708	5.58747	3.35e-06	NC_044377.1	71374934	71376238
LOC115696799	GDSL esterase/lipase At1g29660		5.66843	0.000925564	5.70034	4.64e-05	NC_044378.1	69013928	69027278
LOC115695926	(R)-mandelonitrile lyase 1		8.77274	9.61E-08	5.70533	4.94E-08	NC_044377.1	5021803	5025164
LOC115724676	S-adenosyl-L-methionine:benzoic acid/salicylic acid carboxyl methyltransferase 1-like		5.12192	2.97E-10	5.82399	7.71E-14	NC_044377.1	75011830	75027198
LOC115705934	CO(2)-response secreted protease		6.21989	1.16E-25	5.88659	6.65E-33	NC_044371.1	81019281	81025148
LOC115701261	glycine-rich protein 3-like		7.07267	2.79E-29	6.01778	1.03E-20	NC_044379.1	41217114	41217942
LOC115714542	cytochrome P450 86B1		7.89679	3.12E-48	6.02706	1.35E-40	NC_044373.1	6078709	6080752
LOC115707802	tryptophan synthase beta chain 1		5.47172	8.50E-11	6.03293	7.70E-14	NC_044371.1	98382599	98386308
LOC115706848	oleosin Cor a 13		4.77041	0.00601715	6.139	0.000302948	NC_044371.1	1307152	1307970
LOC115719329	delta(12)-oleate desaturase	FAD1	9.60698	3.56E-64	6.33547	1.63E-39	NC_044375.1	87076623	87078060
LOC115701584	cytochrome P450 87A3		4.45103	2.37E-08	6.34802	6.16E-16	NC_044379.1	40858259	40874010
LOC115723346	protein SIEVE ELEMENT OCCLUSION B		8.21934	2.30E-52	6.46319	4.93E-43	NC_044376.1	32017318	32020563
LOC115716432	Uncharacterised		7.18235	2.42E-18	6.55023	1.69E-16	NC_044374.1	81699195	81715410
LOC115712540	mulatexin		10.8499	6.06E-83	6.65404	1.49E-34	NC_044373.1	47274998	47276825
LOC115695656	2-alkenal reductase (NADP(+)-dependent)		10.6562	1.55E-12	6.65443	1.34E-23	NC_044377.1	17794686	17797781
LOC115724633	fatty acid desaturase 4-like 1, chloroplastic		9.64257	1.62E-25	6.68875	1.86E-46	NC_044377.1	70128428	70129537
LOC115716405	myrcene synthase, chloroplastic		8.80715	2.17E-13	6.79261	2.17E-13	NC_044374.1	2517115	2529698
LOC115702309	BURP domain protein RD22		8.84277	1.87E-67	6.80443	2.29E-38	NC_044370.1	104299036	104301441
LOC115722674	ferritin-like catalase Nec2		9.71827	1.78E-36	7.08293	1.50E-25	NC_044376.1	4648952	4650917
LOC115705297	protein DUF642 L-GALACTONO-1,4-LACTONE-RESPONSIVE GENE 2		6.50309	7.93E-13	7.18598	4.96E-16	NC_044371.1	99290794	99294995
LOC115725520	transcription factor bHLH146		5.72533	0.0123686	7.27453	0.000214055	NC_044377.1	45841684	45842701
LOC115697762	cannabidiolic acid synthase-like	CBDA1, CBDAS, CBDAS1, CBDAS10, CBDAS11, CBDAS2, CBDAS3, CBDAS4, CBDAS5, CBDAS6, CBDAS7, CBDAS8, CBDAS9	9.15188	7.30E-09	7.32797	2.24E-09	NC_044378.1	30980884	30982768
LOC115700917	chalcone isomerase-like protein 1	CsCHIL1	10.3963	9.88E-65	7.33757	1.13E-39	NC_044379.1	58546908	58548524
LOC115696884	cannabidiolic acid synthase-like 1	CBDAS2, CBDAS3, THCA5	9.5966	1.38E-10	7.35906	1.17E-13	NC_044378.1	29635083	29636878
LOC115716064	(-)-limonene synthase, chloroplastic-like	CsTPS1, TPS1	11.2842	1.98E-48	7.59587	4.12E-28	NC_044374.1	2425762	2431370
LOC115705684	stearoyl-[acyl-carrier-protein] 9-desaturase 6, chloroplastic		5.12086	2.42E-10	7.60155	3.01E-24	NC_044370.1	20192008	20195453
LOC115721173	NADPH-dependent aldehyde reductase 1, chloroplastic-like		7.2069	0.00362548	7.7943	0.000870983	NC_044375.1	45105626	45107275
LOC115718871	pyruvate decarboxylase 1-like		12.8802	9.72E-20	7.88663	3.53E-57	NC_044375.1	5473671	5487898
LOC115695865	alpha-humulene synthase-like		4.757	3.16E-50	7.99357	1.86E-104	NC_044377.1	76687830	76692577
LOC115725058	phenylacetaldehyde reductase		11.2105	5.44E-15	8.16593	2.05E-27	NC_044377.1	78186738	78192155
LOC115697886	cannabichromenic acid synthase-like		7.58711	6.76e-05	8.17451	7.38e-06	NC_044378.1	26045519	26047279
LOC115724762	EG45-like domain containing protein		4.59947	1.46E-08	9.04285	7.15E-11	NC_044377.1	5153158	5167861
LOC115703581	polyphenol oxidase I, chloroplastic		8.47188	2.74e-07	9.05929	1.37E-08	NC_044371.1	94629774	94631775
LOC115719748	beta-amyrin synthase		8.54517	1.23e-07	9.13257	5.42E-09	NC_044375.1	81809004	81815715
LOC115704534	disease resistance protein RPM1		9.61103	6.85E-11	9.23664	3.47E-10	NC_044371.1	89871993	89875730
LOC115719749	beta-amyrin synthase-like		6.84188	2.64e-06	9.28889	8.13E-10	NC_044375.1	81834309	81842317
LOC115698238	expansin-A4		9.73518	2.59E-10	10.3226	6.63E-12	NC_044378.1	2131368	2133856
LOC115719236	uncharacterized LOC115719236		7.8704	9.19E-13	10.9027	2.42E-14	NC_044375.1	2628302	2628808
